# On the predictability of progression-free survival in ovarian cancer from NanoString gene expression data

**DOI:** 10.64898/2026.04.22.719856

**Authors:** Lucy B. Van Kleunen, Grace Bowman, Sarah Elizabeth Stockman, Hope A. Townsend, Logan Barrios, Kimberly R. Jordan, Rebecca J. Wolsky, Kian Behbakht, Matthew J. Sikora, Jennifer K. Richer, Junxiao Hu, Benjamin G. Bitler, Aaron Clauset

**Affiliations:** BioFrontiers Institute, University of Colorado Boulder, 3415 Colorado Avenue Boulder, CO 80303, USA; KU Leuven Campus Kulak, Department of Public Health and Primary Care, Etienne Sabbelaan 53, 8500 Kortrijk, Belgium; ITEC-imec and KU Leuven, Etienne Sabbelaan 51, 8500 Kortrijk, Belgium; Department of Ecology and Evolutionary Biology, University of Colorado Boulder, Boulder, Colorado 80302, USA; Institute for Behavioral Genetics, University of Colorado Boulder, Boulder, Colorado 80302, USA; Department of Molecular, Cellular, & Developmental Biology, University of Colorado Boulder, Boulder, Boulder, Colorado 80309, USA; Department of Computer Science, University of Colorado, Boulder, Colorado; Department of Biomedical Engineering, University of Colorado Boulder, Boulder, Boulder, Colorado 80309, USA; Department of Immunology and Microbiology, The University of Colorado Anschutz Medical Campus, Aurora, Colorado, USA; Department of Pathology, The University of Colorado Anschutz Medical Campus, Aurora, Colorado, USA; Department of OB/GYN, The University of Colorado Anschutz Medical Campus, Aurora, Colorado; Department of Pediatrics, Cancer Center Biostatistics Core, The University of Colorado Anschutz Medical Campus, Aurora, Colorado; Santa Fe Institute, Santa Fe, New Mexico

## Abstract

In the treatment of high grade serous ovarian cancer (HGSC), patients initially diagnosed with unresectable tumors are first treated with neoadjuvant chemotherapy (NACT) to reduce tumor burden prior to surgery. Analysis of matched pre- and post-NACT samples from the same patients enables the investigation of chemotherapy impacts and the biomarkers of progression. Although the tumor immune microenvironment (TIME) has increasingly been recognized as critical in shaping the development and progression of HGSC, we lack a comprehensive understanding of how chemotherapy remodels the TIME. Previous studies have found evidence for a general inflammatory response post-NACT, despite inconsistencies regarding which differentially expressed genes and pathways are implicated. We combine matched NanoString gene expression data from multiple sources to create a large dataset of matched pre- and post- NACT samples (N=83, with 29 novel to this study) and investigate reproducibility. Further, we use machine learning methods to investigate whether patient progression-free survival (PFS) can be predicted from the observed impact of chemotherapy on the TIME as represented by the comprehensive set of NanoString features. We find overall low predictability of PFS from all NanoString features, suggesting that previous results may have been limited by small sample size effects and that larger datasets are needed to identify more generalizable and translatable findings. We identify a set of differential expression features that are the most important for predicting patient outcomes that can be validated in future computational and biological studies.

**Author summary:** A subset of patients with high grade serous ovarian cancer are treated with chemotherapy before surgery to reduce tumor burden. We investigate a large dataset of samples taken before and after chemotherapy. These matched samples enable an investigation of how the environment around tumors, for example immune cell infiltration, reacts to chemotherapy, providing insights into biomarkers for treatment response and treatments that could complement chemotherapy. This larger dataset only partially replicates results from previous studies, while also providing new insights. Machine learning models designed to predict the time to patient recurrence from available biomarkers indicate that they are not strongly predictive of patient outcomes, in contrast to past studies. These results suggest that larger datasets are needed. We identify a set of genes that change with chemotherapy and are indicative of and potentially useful for predicting time to disease recurrence and can be further investigated.
