## Supplemental Table 2 for "On the predictability of progression-free survival in ovarian cancer from NanoString gene expression data"

### Sheet: mRNA_normalization_summary (1).
	Normalization Factors	House Keeping MSE (Closer to 0 = higher quality of normalization)
Pre : S18-8178 A3 : 1066	0.348301	0.253694
Pre : S18-6446 A1 : 1064	0.283285	0.309793
Pre : S17-27771 A2 : 1047	0.0533795	0.0597784
Pre : S16-5413 B3 : 974	0.123687	0.156795
Pre : S16-17236 A2 : 1002	0.561629	0.106419
Pre : S13-21907 B12 : 722	0.360409	0.144528
Post : S18-3030 G8 : 1047	-1.3216	0.113179
Post : S18-15967 A2 : 1066	0.514147	0.153774
Post : S18-15726 A7 : 1064	-0.472794	0.133126
Post : S16-23756 A2 : 1002	-0.0428862	0.147113
Post : S16-11084 A16 : 974	-0.412007	0.178955
Post : S14-5295 I1 : 722	0.00445003	0.0961762
