## Supplemental Table 3 for "On the predictability of progression-free survival in ovarian cancer from NanoString gene expression data"

### Sheet: Tabelle1
SAMPLE ID	mRNA.normalization.factors	HK.MSE
20191003_30102426300621-01_Sample04_04.RCC	1.12031	0.137637
20191003_30102426300621-01_Sample03_03.RCC	1.33327	0.299426
20191003_30102426300621-01_Sample05_05.RCC	1.35294	0.228602
20191003_30102426300621-01_Sample06_06.RCC	1.25224	0.213348
20191003_30102426300621-01_Sample08_08.RCC	1.1403	0.139465
20191003_30102426300621-01_Sample10_10.RCC	1.59248	0.147025
20221007_30102815660723-01_Sample05_05.RCC	-0.711716	0.604044
20221005_30102815650723-01_Sample04_04.RCC	1.18838	0.259742
20221007_30102815660723-01_Sample01_01.RCC	0.128941	0.483544
20221004_30102815640723-01_Sample06_06.RCC	-0.770365	0.678449
20221005_30102815650723-01_Sample01_01.RCC	1.23827	0.205843
20221004_30102815640723-01_Sample05_05.RCC	1.73989	0.308839
20221005_30102815650723-01_Sample10_10.RCC	0.799494	0.270265
20221007_30102815660723-01_Sample07_07.RCC	0.368284	0.170241
20221007_30102815660723-01_Sample03_03.RCC	0.52279	0.127737
20221005_30102815650723-01_Sample12_12.RCC	1.09948	0.309816
20221007_30102815660723-01_Sample08_08.RCC	-0.0473859	0.332341
20221007_30102815660723-01_Sample04_04.RCC	-0.143851	0.203983
20221007_30102815660723-01_Sample06_06.RCC	0.159459	0.17971
20221005_30102815650723-01_Sample06_06.RCC	1.36395	0.20593
20230420_30102892131124-01_FN21-133 B1_11.RCC	-0.454967	0.273696
20230420_30102892131124-01_N22-1927 A1_05.RCC	-0.368938	0.592856
20230420_30102892131124-01_S16-2774 A1_07.RCC	0.957295	0.130917
20230420_30102892131124-01_S16-5413 B2_08.RCC	0.122384	0.9742
20230425_30102892141124-01_S16-17236 A1_12.RCC	1.13885	0.35282
20230420_30102892131124-01_S21-7247 A4_12.RCC	1.50826	0.16838
20230425_30102892141124-01_S15-9702 A2_02.RCC	0.540792	0.452476
20230425_30102892141124-01_S21-718 C1_06.RCC	0.765934	0.218355
20230420_30102892131124-01_S22-12165 C1_10.RCC	1.13754	0.307008
20230425_30102892141124-01_S22-2956 A2_05.RCC	0.638879	0.205079
20230420_30102892131124-01_S17-19962 A1_02.RCC	1.06123	0.270051
20240130_30102965471125-01_133_FN23-2466_Pre.RCC	-1.82819	0.235186
20240130_30102965471125-01_134_S23-400_Pre.RCC	-2.15175	0.31584
20240130_30102965471125-01_136_S23-8235_Pre.RCC	0.0110639	0.174172
20240130_30102965471125-01_138_FN23-1341_Pre.RCC	-2.19094	0.166202
GSM6068339_20210709_30102572870322-01_Sample06_06.RCC	-0.573876	0.137392
GSM6068340_20210709_30102572870322-01_Sample03_03.RCC	-1.03031	0.465579
GSM6068341_20210709_30102572870322-01_Sample04_04.RCC	-0.148721	0.475087
GSM6068342_20210709_30102572870322-01_Sample08_08.RCC	-0.473857	0.214833
GSM6068343_20210707_30102572880322-01_Sample03_03.RCC	-0.206492	0.416759
GSM6068344_20210707_30102572880322-01_Sample01_01.RCC	-0.939977	0.241966
GSM6068345_20210707_30102572880322-01_Sample10_10.RCC	0.319816	0.342983
GSM6068346_20210707_30102572880322-01_Sample02_02.RCC	0.096489	0.445981
GSM6068347_20210707_30102572880322-01_Sample06_06.RCC	0.0583506	0.55888
GSM6068348_20210709_30102572870322-01_Sample09_09.RCC	0.0779628	1.01649
GSM6068349_20210707_30102572880322-01_Sample04_04.RCC	0.601308	0.424998
GSM6068350_20210709_30102572870322-01_Sample11_11.RCC	0.694259	0.221125
GSM6068351_20220224_30102684540922-01_Sample03_03.RCC	-0.730216	0.291975
GSM6068352_20220224_30102684540922-01_Sample02_02.RCC	-0.981534	0.448507
GSM6068353_20220216_30102684500922-01_Sample09_09.RCC	-2.3407	0.393132
GSM6068354_20220217_30102684530922-01_Sample01_01.RCC	-1.35963	0.265405
GSM6068355_20220204_30102684520922-01_Sample01_01.RCC	-1.23209	0.85362
GSM6068356_20220217_30102684530922-01_Sample02_02.RCC	-1.46209	0.245497
GSM6068357_20220216_30102684500922-01_Sample06_06.RCC	-2.30853	0.144296
GSM6068358_20220216_30102684500922-01_Sample03_03.RCC	-0.747708	0.272158
GSM6068359_20220204_30102684520922-01_Sample09_09.RCC	-0.9454	0.135258
GSM6068360_20220224_30102684540922-01_Sample05_05.RCC	-0.751949	0.338605
GSM6068361_20220204_30102684520922-01_Sample05_05.RCC	-0.758551	0.123268
GSM6068362_20220216_30102684500922-01_Sample01_01.RCC	-1.95669	0.278517
GSM6068363_20220216_30102684500922-01_Sample05_05.RCC	-1.90777	0.0921024
GSM6068364_20220216_30102684500922-01_Sample11_11.RCC	-0.871594	0.259039
GSM6068365_20220224_30102684540922-01_Sample07_07.RCC	-1.90913	0.14968
GSM6068366_20220204_30102684520922-01_Sample02_02.RCC	-0.886376	0.249681
GSM6068367_20220204_30102684520922-01_Sample04_04.RCC	-1.103	0.143256
GSM6068368_20220217_30102684530922-01_Sample07_07.RCC	-1.97502	0.133191
GSM6068369_20220217_30102684530922-01_Sample11_11.RCC	-1.04561	0.128653
GSM5507801_Biopsy_before_NACT_1.RCC	1.39179	0.127201
GSM5507804_Biopsy_before_NACT_4.RCC	1.5444	0.740484
GSM5507806_Biopsy_before_NACT_6.RCC	0.563677	0.423029
GSM5507807_Biopsy_before_NACT_7.RCC	0.862725	0.363276
GSM5507808_Biopsy_before_NACT_8.RCC	1.64939	0.367607
GSM5507809_Biopsy_before_NACT_9.RCC	1.92978	0.502478
GSM5507810_Biopsy_before_NACT_10.RCC	1.17407	0.0975344
GSM5507811_Biopsy_before_NACT_11.RCC	1.91178	0.379728
GSM5507812_Biopsy_before_NACT_12.RCC	1.11933	0.135779
GSM5507815_Biopsy_before_NACT_15.RCC	-0.693357	0.130509
GSM5507818_Biopsy_before_NACT_18.RCC	0.0974274	0.138583
GSM5507820_Biopsy_before_NACT_20.RCC	1.13171	0.202947
GSM5507821_Biopsy_before_NACT_21.RCC	1.58052	0.203276
GSM5507823_Biopsy_before_NACT_23.RCC	1.23298	0.568599
GSM5507824_Biopsy_before_NACT_24.RCC	-0.371633	0.298869
GSM5507825_Biopsy_before_NACT_25.RCC	0.528638	0.175626
GSM5507805_Biopsy_before_NACT_5.RCC	1.68563	0.117067
20191003_30102426300621-01_Sample01_01.RCC	-0.344507	0.141673
20191003_30102426300621-01_Sample02_02.RCC	0.533999	0.244311
20191003_30102426300621-01_Sample09_09.RCC	0.94691	0.193442
20191003_30102426300621-01_Sample07_07.RCC	1.48802	0.231699
20191003_30102426300621-01_Sample12_12.RCC	0.501769	0.235022
20191003_30102426300621-01_Sample11_11.RCC	0.989054	0.273079
20221004_30102815640723-01_Sample01_01.RCC	0.892735	0.281722
20221005_30102815650723-01_Sample09_09.RCC	0.64786	0.2767
20221005_30102815650723-01_Sample02_02.RCC	0.602533	0.266273
20221004_30102815640723-01_Sample04_04.RCC	1.11731	0.216399
20221007_30102815660723-01_Sample09_09.RCC	-0.285804	0.208538
20221005_30102815650723-01_Sample05_05.RCC	0.371048	0.278824
20221004_30102815640723-01_Sample08_08.RCC	1.28616	0.161862
20221004_30102815640723-01_Sample03_03.RCC	1.0303	0.315626
20221004_30102815640723-01_Sample09_09.RCC	0.384146	0.216602
20221005_30102815650723-01_Sample11_11.RCC	1.39217	0.316109
20221005_30102815650723-01_Sample08_08.RCC	1.25638	0.254701
20221004_30102815640723-01_Sample11_11.RCC	0.328662	0.331333
20221004_30102815640723-01_Sample02_02.RCC	1.00272	0.127711
20221004_30102815640723-01_Sample12_12.RCC	1.22874	0.264341
20230425_30102892141124-01_S21-9998 B7_11.RCC	0.207487	0.26339
20230425_30102892141124-01_S22-26380 B7_10.RCC	1.23394	0.352281
20230420_30102892131124-01_S16-8207 A6_03.RCC	1.0516	0.266295
20230425_30102892141124-01_S16-11084 A8_07.RCC	0.854716	0.16022
20230420_30102892131124-01_S16-23756 A3_01.RCC	0.997451	0.253693
20230420_30102892131124-01_S21-16839 A15_09.RCC	0.294219	0.315304
20230425_30102892141124-01_S16-14940 A2_04.RCC	0.908095	0.192265
20230420_30102892131124-01_S21-7385 C3_04.RCC	0.49683	0.227884
20230425_30102892141124-01_S22-21920 C2_03.RCC	-0.121268	0.218798
20230425_30102892141124-01_S22-11443 A7_08.RCC	0.719794	0.201939
20230425_30102892141124-01_S17-26651 A1_01.RCC	0.905714	0.190117
20240130_30102965471125-01_133_S23-35906_Post.RCC	0.115647	0.132387
20240130_30102965471125-01_134_S23-12118_Post.RCC	0.123534	0.248341
20240130_30102965471125-01_135_S23-20545_Post.RCC	-1.21883	0.152578
20240130_30102965471125-01_138_S23-33135_Post.RCC	-4.0894	2.42748
GSM6068308_20210707_30102572880322-01_Sample12_12.RCC	-1.16542	0.140137
GSM6068309_20210709_30102572870322-01_Sample12_12.RCC	-1.12384	0.211813
GSM6068310_20210709_30102572870322-01_Sample07_07.RCC	-0.967431	0.207192
GSM6068311_20210709_30102572870322-01_Sample05_05.RCC	-0.771727	0.103706
GSM6068312_20210707_30102572880322-01_Sample11_11.RCC	-0.26226	0.130933
GSM6068313_20210707_30102572880322-01_Sample09_09.RCC	-0.51742	0.149118
GSM6068314_20210707_30102572880322-01_Sample07_07.RCC	-0.0678808	0.158395
GSM6068315_20210707_30102572880322-01_Sample05_05.RCC	-0.416801	0.228128
GSM6068316_20210709_30102572870322-01_Sample01_01.RCC	0.125314	0.382591
GSM6068317_20210709_30102572870322-01_Sample02_02.RCC	0.795657	0.298978
GSM6068318_20210709_30102572870322-01_Sample10_10.RCC	-0.838376	0.13406
GSM6068319_20210707_30102572880322-01_Sample08_08.RCC	-0.514256	0.136633
GSM6068320_20220216_30102684500922-01_Sample08_08.RCC	-1.74077	0.205268
GSM6068321_20220224_30102684540922-01_Sample04_04.RCC	-0.905114	0.736435
GSM6068322_20220217_30102684530922-01_Sample09_09.RCC	-1.65378	0.144368
GSM6068323_20220216_30102684500922-01_Sample10_10.RCC	-0.325925	0.710012
GSM6068324_20220216_30102684500922-01_Sample04_04.RCC	-1.40527	0.513539
GSM6068325_20220217_30102684530922-01_Sample03_03.RCC	-2.15256	0.213681
GSM6068326_20220217_30102684530922-01_Sample06_06.RCC	-1.03236	0.194974
GSM6068327_20220224_30102684540922-01_Sample06_06.RCC	-1.52034	0.242374
GSM6068328_20220204_30102684520922-01_Sample07_07.RCC	-2.536	0.0975271
GSM6068329_20220217_30102684530922-01_Sample05_05.RCC	-1.17478	0.16209
GSM6068330_20220204_30102684520922-01_Sample06_06.RCC	-0.984491	0.111421
GSM6068331_20220204_30102684520922-01_Sample10_10.RCC	-1.44366	0.114522
GSM6068332_20220217_30102684530922-01_Sample10_10.RCC	-1.09405	0.19797
GSM6068333_20220217_30102684530922-01_Sample04_04.RCC	-1.45589	0.129506
GSM6068334_20220224_30102684540922-01_Sample01_01.RCC	-1.78124	0.168724
GSM6068335_20220216_30102684500922-01_Sample02_02.RCC	-1.23671	0.0755023
GSM6068336_20220204_30102684520922-01_Sample03_03.RCC	-0.741731	0.203155
GSM6068337_20220216_30102684500922-01_Sample07_07.RCC	-1.55458	0.217565
GSM6068338_20220217_30102684530922-01_Sample08_08.RCC	-1.13493	0.0809924
GSM5507826_Surgeny_after_NACT_1.RCC	0.855609	0.311344
GSM5507828_Surgeny_after_NACT_3.RCC	0.0628748	0.330502
GSM5507830_Surgeny_after_NACT_5.RCC	0.380657	0.269303
GSM5507831_Surgeny_after_NACT_6.RCC	0.378215	0.265838
GSM5507833_Surgeny_after_NACT_8.RCC	0.832904	0.17489
GSM5507834_Surgeny_after_NACT_9.RCC	1.73545	0.105919
GSM5507835_Surgeny_after_NACT_10.RCC	1.18557	0.255316
GSM5507836_Surgeny_after_NACT_11.RCC	1.02633	0.264063
GSM5507837_Surgeny_after_NACT_12.RCC	1.47368	0.0733531
GSM5507838_Surgeny_after_NACT_13.RCC	1.64292	0.120166
GSM5507839_Surgeny_after_NACT_14.RCC	1.08457	0.109741
GSM5507840_Surgeny_after_NACT_15.RCC	1.03905	0.166659
GSM5507841_Surgeny_after_NACT_16.RCC	1.31791	0.0792696
GSM5507842_Surgeny_after_NACT_17.RCC	0.629205	0.381051
GSM5507843_Surgeny_after_NACT_18.RCC	0.917051	0.0896293
GSM5507844_Surgeny_after_NACT_19.RCC	0.498506	0.13754
GSM5507829_Surgeny_after_NACT_4.RCC	0.759355	0.223266
