## Supplemental Table 5 for "On the predictability of progression-free survival in ovarian cancer from NanoString gene expression data"

### Sheet: Performance_Table_LOOCV
	Model	Source	Normalized	Precision (mean)	Precision (sd)	Recall (mean)	Recall (sd)	F1_Score (mean)	F1_Score (sd)	ROC_AUC (mean)	ROC_AUC (sd)	Brier_Score (mean)	Brier_Score (sd)
0	rf	PMID=32928797	Normalized	0.24	0.16	0.3	0.23	0.26	0.18	0.16	0.13	0.31	0.02
1	l1_logistic	PMID=32928797	Normalized	0.6	0	1	0	0.75	0	0.89	0	0.18	0
2	l2_logistic	PMID=32928797	Normalized	1	0	0.97	0.1	0.98	0.06	1	0	0.08	0
3	elastic_logistic	PMID=32928797	Normalized	0.75	0	1	0	0.86	0	1	0	0.14	0
4	rf	All Data	Normalized	0.54	0.03	0.56	0.03	0.55	0.02	0.54	0.02	0.26	0.01
5	l1_logistic	All Data	Normalized	0.57	0	0.5	0	0.53	0	0.58	0	0.27	0
6	l2_logistic	All Data	Normalized	0.56	0	0.47	0	0.51	0	0.55	0	0.31	0
7	elastic_logistic	All Data	Normalized	0.58	0.01	0.5	0	0.54	0	0.57	0	0.29	0
8	rf	PMID=32928797	NonNormalized	0.18	0.11	0.23	0.15	0.2	0.13	0.04	0.06	0.34	0.01
9	l1_logistic	PMID=32928797	NonNormalized	0.68	0.08	1	0	0.8	0.05	1	0	0.19	0
10	l2_logistic	PMID=32928797	NonNormalized	0.75	0	1	0	0.86	0	1	0	0.11	0
11	elastic_logistic	PMID=32928797	NonNormalized	0.75	0	1	0	0.86	0	1	0	0.15	0
12	rf	All Data	NonNormalized	0.52	0.04	0.48	0.04	0.5	0.04	0.49	0.02	0.27	0
13	l1_logistic	All Data	NonNormalized	0.69	0.01	0.49	0.01	0.57	0.01	0.62	0	0.26	0
14	l2_logistic	All Data	NonNormalized	0.61	0.01	0.55	0	0.58	0	0.57	0	0.29	0
15	elastic_logistic	All Data	NonNormalized	0.69	0.01	0.55	0	0.61	0	0.61	0	0.27	0
